# Octopamine integrates the status of internal energy supply into the formation of food-related memories

**DOI:** 10.1101/2023.06.01.543187

**Authors:** Michael Berger, Michèle Fraatz, Katrin Auweiler, Katharina Dorn, Tanna El Khadrawe, Henrike Scholz

## Abstract

The brain regulates food intake in response to internal energy demands and food availability. However, can internal energy storage influence the type of memory that is formed? We show that the duration of starvation determines whether *Drosophila melanogaster* forms appetitive short-term or longer-lasting intermediate memories. The internal glycogen storage in the muscles and adipose tissue influences how intensely sucrose associated information is stored. Insulin-like signaling in octopaminergic reward neurons integrates internal energy storage into memory formation. Octopamine, in turn, suppresses the formation of long-term memory. Octopamine is not required for short-term memory, because octopamine-deficient mutants can form appetitive short-term memory for sucrose and to other nutrients depending on the internal energy status. The reduced positive reinforcing effect of sucrose at high internal glycogen levels combined with the increased stability of food-related memories due to prolonged periods of starvation could lead to increased food intake.
