## Supplemental Table 1 for "Octopamine integrates the status of internal energy supply into the formation of food-related memories"

### Sheet: Figure 1
Sensory perception
Genotype	Treatment	3-Oct [1:100]	MCH [1:80]	Balance	Sucrose preference 0.15 M	Sucrose preference 2 M	N
w1118	16 h starved	-0.35 ± 0.09a	-0.30 ± 0.08a	-0.07 ± 0.06	0.35 ± 0.09a	0.31 ± 0.06a	6 - 15
TβhnM18	16 h starved	-0.65 ± 0.04a	-0.68 ± 0.06a	0.08 ± 0.16	0.21 ± 0.05a	0.31 ± 0.07a	6 - 10
w1118	40 h starved	-0.58 ± 0.10a	-0.37 ± 0.15a	0.03 ± 0.15	0.29 ± 0.06a	0.36 ± 0.1a	6 - 10
TβhnM18	40 h starved	-0.32 ± 0.08a	-0.36 ± 0.08a	-0.06 ± 0.12	0.23 ± 0.05a	0.17 ± 0.04a	8 - 9
Sucrose Intake
Genotype	Treatment	Sucrose Intake 2M	N
w1118	16 h starved	0.63 ± 0.05	11
TβhnM18	16 h starved	0.72 ± 0.04	11
w1118	40 h starved	0.52 ± 0.08	12
TβhnM18	40 h starved	0.66 ± 0.07	12
a difference from random choice

### Sheet: Figure 2
At 31°C
Genotype	3-Oct [1:100]	MCH [1:100]	Balance	Sucrose preference 2 M	N
w1118; R15A04	-0,33 ± 0,03a	-0,11 ± 0,1a	-0,11 ± 0,11	0,71 ± 0,07a	9 - 24
w1118, TβhnM18; R15A04	-0,30 ± 0,04a	-0,53 ± 0,06a	-0,10 ± 0,06	0,64 ± 0,06a	9 - 24
w1118, TβhnM18; UAS-Shits	-0,29 ± 0,05a	-0,50 ± 0,04a	0,07 ± 0,08	0,80 ± 0,06a	9 - 24
w1118, TβhnM18; UAS-Shits; R15A04	-0,21 ± 0,04a	-0,36 ± 0,06a	-0,06 ± 0,07	0,78 ± 0,05a	9 - 24
a =difference from random choice

### Sheet: Fgure 5
Genotype	3-Oct [1:100]	MCH [1:80]	Balance	Sucrose preference 2 M	N
w1118; mef-G4	-0.46 ± 0.07*	-0.40 ± 0.13*	0.06 ± 0.05	0.28 ± 0.06*	6 - 8
w1118, UAS-GlyPRNAI	-0.43 ± 0.04*	-0.33 ± 0.08*	-0.10 ± 0.06	0.46 ± 0.06*	8 - 17
w1118; mef-G4; UAS-GlyPRNAI	-0.25 ± 0.06*	-0.28 ± 0.06*	-0.01 ± 0.05*	0.27 ± 0.07*	8 - 9
w1118, UAS-GlySRNAI	-0.37 ± 0.07*	-0.47 ± 0.04*	-0.15 ± 0.10	0.27 ± 0.06*	6 - 10
w1118; mef-G4; UAS-GlySRNAI	-0.19 ± 0.04*	-0.15 ± 0.04*	-0.09 ± 0.08	0.25 ± 0.07*	8
P* < 0.05
Genotype	3-Oct [1:100]	MCH [1:80]	Balance	Sucrose preference 2 M	N
w1118; FB-G4	-0.35 ± 0.06 *	-0.39 ± 0.05*	0.05 ± 0.14	0.20 ± 0.06*	6 - 9
w1118, UAS-GlyPRNAI	-0.43 ± 0.04*	-0.33 ± 0.08*	-0.10 ± 0.06	0.46 ± 0.06*	8 - 17
w1118; FB; UAS-GlyPRNAI	-0.75 ± 0.07*	-0.43 ± 0.09*	0.03 ± 0.09	0.22 ± 0.05*	6 - 8
w1118, UAS-GlySRNAI	-0.37 ± 0.07*	-0.47 ± 0.04*	-0.15 ± 0.10	0.27 ± 0.06*	6 - 10
w1118; FB; UAS-GlySRNAI	-0.22 ± 0.09*	-0.48 ± 0.12*	-0.18 ± 0.18	0.25 ± 0.06*	6 - 8
P* < 0.05
Genotype	3-Oct [1:100]	MCH [1:80]	Balance	Sucrose preference 2 M	N
w1118; mef2-G4;FB-G4	-0.39 ± 0.05 *	-0.43 ± 0.09*	0.06 ± 0.08	0.19 ± 0.09*	7- 18
w1118, UAS-GlyPRNAI	-0.43 ± 0.04*	-0.33 ± 0.08*	-0.10 ± 0.06	0.46 ± 0.06*	8 - 17
w1118; mef2-G4; FB-G4; UAS-GlyPRNAI	-0.52 ± 0.06*	-0.39 ± 0.06*	0.03 ± 0.05	0.31 ± 0.06*	6 - 10
w1118, UAS-GlySRNAI	-0.37 ± 0.07*	-0.47 ± 0.04*	-0.15 ± 0.10	0.27 ± 0.06*	6 - 10
w1118; mef2-G4; FB; UAS-GlySRNAI	-0.71 ± 0.09*	-0.73 ± 0.05*	-0.07 ± 0.08	0.22 ± 0.05*	6 - 13
P* < 0.05

### Sheet: Figure 6
Genotype	3-Oct [1:100]	MCH [1:80]	Balance	Sucrose preference 2 M	N
w1118, TbhnM18; UAS-GlySRNAI	-0.56 ± 0.05*	-0.49 ± 0.06*	-0.23 ± 0.17	0.25 ± 0.06*	8 - 9
w1118;TbhnM18; mef-G4;	-0.37 ± 0.1*	-0.38 ± 0.08*	-0.10 ± 0.06	0.31 ± 0.05*	6 - 8
w1118;TbhnM18; mef-G4; UAS-GlySRNAI	-0.33 ± 0.06*	-0.2 ± 0.05*	-0.03 ± 0.02	0.38 ± 0.09*	6 - 9
w1118;TbhnM18; FB-G4;	-0.62 ± 0.06 *	-0.60 ± 0.08*	-0.20 ± 0.13	0.23 ± 0.07*	8 - 9
w1118;TbhnM18; FB-G4; UAS-GlySRNAI	-0.58 ± 0.08 *	-0.54 ± 0.11*	-0.12 ± 0.25	0.31 ± 0.07*	6 - 7
w1118;TbhnM18; FB-G4; mef2-G4	-0.20 ± 0.03*	-0.35 ± 0.07*	-0.28 ± 0.21	0.23 ± 0.05*	6 - 8
w1118;TbhnM18; FB-G4;mef2-G4; UAS-GlySRNAI	-0.19 ± 0.08 *	-0.3 ± 0.05*	-0.08 ± 0.08	0.26 ± 0.07*	6 - 9
P* < 0.05

### Sheet: Figure 7
Genotype	3-Oct [1:100]	MCH [1:80]	Balance	Sucrose preference 2 M	N
w1118, Tdc2-G4	0.23 ± 0.06*	-0.23 ± 0.09*	0.02 ± 0.09	-0.23 ± 0.08	7 - 13
w1118;UAS-InRDN	0.20 ± 0.05*	-0.29 ± 0.08 *	0.02 ± 0.06	-0.25 ± 0.04	6 - 13
w1118;Tdc2-G4; UAS-inRDN	0.18 ± 0.05*	-0.27 ± 0.08*	0.05 ± 0.06	-0.32 ± 0.07	6 - 10
Genotype	3-Oct [1:100]	MCH [1:80]	Balance	Sucrose preference 2 M	N
w1118, TbhnM18; Tdc2-G4	-0.69 ± 0.05*	-0.43 ± 0.08*	-0.02 ± 0.04	0.43 ± 0.08*	7 - 11
w1118;TbhnM18;UAS-InRDN	-0.26 ± 0.11*	-0.47 ± 0.09*	-0.12 ± 0.14	0.29 ± 0.1*	7 - 10
w1118;TbhnM18; Tdc2-G4; UAS-InRDN	-0.7 ± 0.05*	-0.41 ± 0.09*	-0.14 ± 0.11	0.25 ± 0.08*	6 - 11
P* < 0.05

### Sheet:  Figure S4
Sensory perception
Genotype	3-Oct	MCH	Balance	Sucrose preference	N
mef2-G4; mb247-G80	- 0.61 ± 0.07*	- 0.61 ± 0.08*	0.1 ± 0.06	0.3± 0.1*	8 - 11
UAS-GlyS RNAi/+	- 0.53 ± 0.07*	- 0.52 ± 0.07*	0.05 ± 0.07	0.22 ± 0.05*	8 - 11
mef2-G4; mb247-G80; UAS-GlyS RNAi	- 0.48 ± 0.07*	- 0.45 ± 0.07*	0.1 ± 0.05	0.32 ± 0.08*	8 - 11
	3-Oct	MCH	Balance	Sucrose preference	N
mb247-G4/+	- 0.31 ± 0.08*	- 0.18 ± 0.03*	- 0.13 ± 0.4	0.15± 0.03*	8 - 10
UAS-GlyS RNAi/+	- 0.37 ± 0.08*	- 0.29 ± 0.05*	0.11 ± 0.16	0.29 ± 0.05*	8 - 10
mb247;UAS-GlyS RNAi	- 0.48 ± 0.1*	- 0.57 ± 0.0*	- 0.09 ± 0.24	0.28 ± 0.07*	8 - 10
	P* < 0.05
